# Genome-wide, time-sensitive interrogation of the heat shock response under diverse stressors via ReporterSeq

**DOI:** 10.1101/2020.03.29.014845

**Authors:** Brian D. Alford, Gregory Valiant, Onn Brandman

## Abstract

Interrogating cellular stress response pathways is challenging because of the complexity of regulatory mechanisms and response dynamics, which can vary with both time and the type of stress. We developed a reverse genetic method called ReporterSeq to comprehensively identify genes regulating a stress-induced transcription factor under multiple conditions in a time-resolved manner. ReporterSeq links RNA-encoded barcode levels to pathway-specific output under genetic perturbations, allowing pooled pathway activity measurements via DNA sequencing alone and without cell enrichment or single cell isolation. Here, we used ReporterSeq to identify regulators of the heat shock response (HSR), a conserved, poorly understood transcriptional program that protects cells from proteotoxicity and is misregulated in disease. We measured genome-wide HSR regulation in budding yeast across thirteen stress conditions, uncovering novel stress-specific, time-specific, and constitutive regulators. ReporterSeq can assess the genetic regulators of any transcriptional pathway with the scale of pooled genetic screens and the precision of pathway-specific readouts.
