## Supplementary material for "Genome-wide, time-sensitive interrogation of the heat shock response under diverse stressors via ReporterSeq": Table S3

Name of Treatment	Amount	Duration
Heat	39 deg C	20 min
Ethanol	4%	30 min
Hydrogen Peroxide	200 µM	30 min
Sodium Arsenite	600 µM	1 hr
Azetidine-2-carboxylate (AZC)	1 mM	3 hr
Canavanine	200 µM	3 hr
Amino Acid Starvation (-Amino Acid)	SD -A.A. (1x YNB+2%Glucose)	1 hr
Glucose Starvation (-Glucose)	0% Glucose	1 hr
Bortezomib	20 µM	3 hr
Macbecin I	20 µM	3 hr
Dithiothreitol (DTT)	1 mM	3 hr
Tunicamycin	2.5 µg/mL	3 hr
