## Supplementary material for "Genome-wide, time-sensitive interrogation of the heat shock response under diverse stressors via ReporterSeq": Table S4

Number	GO Category	Classification
1	ribosomal large subunit assembly	translation
2	ribosomal small subunit assembly	translation
3	endonucleolytic cleavage in ITS1 to separate SSU-rRNA from 5.8S rRNA and LSU-rRNA from tricistronic rRNA transcript (SSU-rRNA, 5.8S rRNA, LSU-rRNA)	translation
4	endonucleolytic cleavage to generate mature 3'-end of SSU-rRNA from (SSU-rRNA, 5.8S rRNA, LSU-rRNA)	translation
5	maturation of SSU-rRNA from tricistronic rRNA transcript (SSU-rRNA, 5.8S rRNA, LSU-rRNA)	translation
6	maturation of LSU-rRNA from tricistronic rRNA transcript (SSU-rRNA, 5.8S rRNA, LSU-rRNA)	translation
7	endonucleolytic cleavage to generate mature 5'-end of SSU-rRNA from (SSU-rRNA, 5.8S rRNA, LSU-rRNA)	translation
8	endonucleolytic cleavage of tricistronic rRNA transcript (SSU-rRNA, 5.8S rRNA, LSU-rRNA)	translation
9	endonucleolytic cleavage in 5'-ETS of tricistronic rRNA transcript (SSU-rRNA, 5.8S rRNA, LSU-rRNA)	translation
10	chromosome, centromeric region	other
11	cytoplasmic translation	translation
12	mitochondrial inner boundary membrane	mitochondria
13	structural constituent of ribosome	translation
14	nucleolus	translation
15	ATP export	other
16	mitochondrial inner membrane	mitochondria
17	mitochondrial respiratory chain complex III	mitochondria
18	mitochondrial matrix	mitochondria
19	mitochondrial large ribosomal subunit	mitochondria
20	mitochondrial small ribosomal subunit	mitochondria
21	ribosome	translation
22	mitochondrial electron transport, ubiquinol to cytochrome c	mitochondria
23	rRNA processing	translation
24	rRNA export from nucleus	translation
25	translation	translation
26	SRP-dependent cotranslational protein targeting to membrane	secretion
27	ubiquinone biosynthetic process	mitochondria
28	ATP biosynthetic process	mitochondria
29	cell cycle	other
30	ubiquinol-cytochrome-c reductase activity	mitochondria
31	oligosaccharyltransferase complex	other
32	small ribosomal subunit	translation
33	ATP synthesis coupled proton transport	mitochondria
34	rRNA binding	translation
35	cGMP-mediated signaling	other
36	cytosolic large ribosomal subunit	translation
37	cytosolic small ribosomal subunit	translation
38	snoRNA binding	other
39	90S preribosome	translation
40	preribosome, large subunit precursor	translation
41	preribosome, small subunit precursor	translation
42	Sec62/Sec63 complex	secretion
43	extrinsic component of mitochondrial inner membrane	translation
44	small-subunit processome	translation
45	mitochondrial translation	mitochondria
46	mitochondrial respiratory chain complex IV assembly	mitochondria
47	t-UTP complex	other
48	U3 snoRNA binding	other
49	proteasome storage granule	UPS
50	ribosome biogenesis	translation
51	ribosomal small subunit biogenesis	translation
52	ubiquitin-dependent protein catabolic process via the multivesicular body sorting pathway	UPS
53	positive regulation of translational elongation	translation
54	proton-transporting ATP synthase activity, rotational mechanism	mitochondria
55	positive regulation of mitochondrial translation	translation
56	large ribosomal subunit rRNA binding	translation
57	respirasome	mitochondria
58	intralumenal vesicle formation	other
