## Supplementary material for "Genome-wide, time-sensitive interrogation of the heat shock response under diverse stressors via ReporterSeq": Table S6

Table S6 Total reads matching barcodes
	replicate 1	replicate 2	replicate 3	replicate 4
DNA basal	7737103	6167795	6372668	4078043
RNA basal	12615485	13871893	15649990	7610668
RNA 10 min	6370625	7190704
RNA 20 min	7049380	6024095
RNA 40 min	6876969	5525940
RNA 120 min	6011504	5438660
RNA CHX	5923569	5073326
RNA ethanol	12787877	6570738
RNA canavanine	20458016	7027871
RNA AZC	15489576	4908721
RNA H2O2	14615477	6961943
RNA glucstarve	14572106	5182867
RNA macbecin	14412855	5867678
RNA bortezomib	14302034	5741075
RNA tunicamycin	14596332	6436910
RNA DTT	10763716	6142585
RNA arsenite	7071209	1854828
RNA aastarve	6220068	2441137
